# Fitness costs of *pfhrp2* and *pfhrp3* deletions underlying diagnostic evasion in malaria parasites

**DOI:** 10.1101/2022.02.11.480127

**Authors:** Shalini Nair, Xue Li, Standwell C. Nkhoma, Tim Anderson

**Affiliations:** Disease Intervention and Prevention Program, Texas Biomedical Research Institute, San Antonio, Texas 78245; BEI Resources, ATCC, 10801 University Boulevard, Manassas, VA 20110-2209, USA

**Author notes:** **Corresponding author contact information**: Tim Anderson.

**Keywords:** Rapid Diagnostic tests (RDTs), adaptation, gene copy number, selection, *Plasmodium falciparum*

## Abstract

Rapid diagnostic tests based on detection of histidine rich proteins (HRP) are widely used for malaria diagnosis, but parasites carrying *pfhrp* deletions can evade detection and are increasing in frequency in some countries. Models aim to predict conditions under which *pfhrp2* and/or *pfhrp3* deletions will increase, but a key parameter – the fitness cost of deletions – is unknown

**Methods:** We removed *pfhrp2* and/or *pfhrp3* from a Malawian parasite clone using CRISPR/Cas9 and measured fitness costs by conducting pairwise competition experiments.

**Results:** We observed significant fitness costs of 0.087 ± 0.008 (1 s.e.) per asexual cycle for *pfhrp2* deletion and *0*.*113* ± 0.008 (1 s.e.) for the *pfhrp2*/3 double deletion, relative to the unedited progenitor parasite. The results demonstrate ∼10% reduced survival of parasites bearing deletions of these loci.

**Conclusions:** Prior modelling suggested that diagnostic selection may drive increased frequency of *pfhrp2* and *pfhrp3* deletions when fitness costs are ≤10%. Our laboratory competition experiments are consistent with costs of *pfhrp2/3* deletions lying at this critical tipping point. These results may inform future modelling efforts and help us to understand why *pfhrp2/3* deletions are increasing in some locations (Ethiopia/Eritrea) but not in others (Mekong region).
