## Supplemental Table 1-3 for "Fitness costs of *pfhrp2* and *pfhrp3* deletions underlying diagnostic evasion in malaria parasites"

### Sheet: Table S1-sgRNA
Table S1. Design of sgRNA.
gene	gRNA	sequence	Notea
pfhrp2	HRP2_gRNA_5’	TACGTTATCTAACAAAAGTA	success
	HRP2_gRNA_3’	CTATTATTAAATAAATTTAA	fail
	HRP2_ gRNA_mid	AGCTGCATGATGAGCGTGAT	fail
pfhrp3	HRP3_gRNA_5’	TTGTTTAGCAAAAATGCAAA	fail
	HRP3_gRNA_3’	CATGCAGCTGATGCTAATCA	fail
	HRP3_ gRNA_3’-2	CACGACGATGCCCACCATGA	fail
a. sgRNA resulting in successful edits are marked

### Sheet: Table S2-primers
Table S2. Primers used to validate pfhrp2 or pfhrp3 deletions.
Gene	Primer Name	Sequence
pfhrp2a	Hrp2_Bravo_F	ATGATTCATTATTCTATATTTATAAGGAAGATTAC
	Hrp2_Bravo_R	CACTTCATGTAT TTATGTATGCAGAAC
pfhrp3	Hrp3_Check_F	ACGGATTTCATTTTAACCTTCACGA
	Hrp2_Check_R	GCTCCATCGTGGTGTGCTCCAT
a, primers used for validating pfhrp2 gene deletion were from Jones et al., 2020.
Reference: Jones S, Subramaniam G, Plucinski MM, Patel D, Padilla J, Aidoo M, Talundzic E. 2020. One-step PCR: A novel protocol for determination of pfhrp2 deletion status in Plasmodium falciparum. PLoS One 15:e0236369.

### Sheet: Table S3-s
Table S3. Calculation and summary for selection coefficients of all competition experiments.
Strains in culture	AssayID	s	se	R2	n	P
LA476-1	A.1	0.228477	0.009204	0.9809	13	5.207e-11
	A.2	0.216211	0.009067	0.9827	11	1.916e-09
	A.3	0.1977	0.00924	0.9744	13	2.59e-10
	A.4	0.17668	0.01008	0.9623	13	2.182e-09
	A.5	0.20121	0.01029	0.9719	12	2.686e-09
	A.6	0.21563	0.01209	0.9694	11	2.493e-08
	A.meta	0.2061	0.0074	na	73	9.23366e-46
LA476-1ΔHRP2	B.1	0.30797	0.02132	0.954	11	1.566e-07
	B.2	0.2952	0.0121	0.9818	12	3.043e-10
	B.3	0.30348	0.01425	0.9763	12	1.161e-09
	B.4	0.29105	0.01786	0.9601	12	1.574e-08
	B.5	0.28808	0.01667	0.9644	12	8.895e-09
	B.6	0.27886	0.01353	0.9725	13	3.858e-10
	B.meta	0.2933	0.0062	na	72	5.54313e-43
LA476-1ΔHRP2/ΔHRP3	C.1	0.3149	0.0125	0.9829	12	2.232e-10
	C.3	0.323561	0.008144	0.9931	13	3.116e-13
	C.4	0.311432	0.009199	0.9896	13	1.787e-12
	C.5	0.3157	0.01011	0.9888	12	2.674e-11
	C.6	0.328694	0.009339	0.9904	13	1.17e-12
	C.2	0.32024	0.009774	0.9889	13	2.552e-12
	C.meta	0.3195	0.0039	na	76	8.03885e-60
Selection coefficients (s) [mean ± standard error] were measured as in Fig. 2. For each combination, we conducted six independent competition assays (AssayID). The final three columns report the correlation coefficient (R2), the number of time points at which genotype frequencies were measured (n), and the statistical significance (P) for a test of the null hypothesis that the slope is not differ…
